# Long-Term Persistence of Plasmids Targeted by CRISPR Interference in Bacterial Populations

**DOI:** 10.1101/2021.04.03.438301

**Authors:** Viktor Mamontov, Alexander Martynov, Natalia Morozova, Anton Bukatin, Dmitry B. Staroverov, Konstantin A. Lukyanov, Yaroslav Ispolatov, Ekaterina Semenova, Konstantin Severinov

## Abstract

CRISPR-Cas systems provide prokaryotes with an RNA-guided defense against foreign mobile genetic elements (MGEs) such as plasmids and viruses. A common mechanism by which MGEs avoid interference by CRISPR consists of acquisition of escape mutations in regions targeted by CRISPR. Here, using microbiological, live microscopy, and microfluidics analyses we demonstrated that plasmids can persist in *Escherichia coli* cells at conditions of continuous targeting by the type I-E CRISPR-Cas system without acquiring any genetic alterations. We used mathematical modeling to show how plasmid persistence in a subpopulation of cells mounting CRISPR interference is achieved due to the stochastic nature of CRISPR interference and plasmid replication events. We hypothesize that the observed complex dynamics provides bacterial populations with long-term benefits due to the presence of mobile genetic elements in some cells, leading to diversification of phenotypes in the entire community and allowing rapid changes in the population structure to meet the demands of a changing environment.
