## Supplementary material for "Long-Term Persistence of Plasmids Targeted by CRISPR Interference in Bacterial Populations": https://drive.google.com/file/d/1st1lSLlluNDIstWJpfkxvMOhVLcVzrZ6/view?usp=sharing: Primer Efficiency Calculation.xlsx

### Sheet: Sheet1
	pG8
	12.1	12.0667		Dilutions (x)	Ct							pG8			Dilutions (x)	Ct
	12.1			10	12.067							5.6	5.63333		10	5.633
	12			100	15.167							5.6			100	8.933
	15.2	15.1667		1000	18.733							5.7			1000	12.267
	15.1											8.9	8.93333
	15.2											9
	18.7	18.7333		slope	3.33244							8.9			slope	3.31862
	18.8			primer E	1.99563							12.2	12.2667		primer E	2.00138
	18.7											12.2			primer E (pG8)	1.99851	~2.0
												12.4
	pRSF			Dilutions (x)	Ct							pRSF			Dilutions (x)	Ct
	8.2	8.13333		10	8.133							8.7	8.76667		10	8.767
	8.1			100	11.833							8.8			100	12.333
	8.1			1000	14.367							8.8			1000	15.067
	11.8	11.8333										12.3	12.3333
	11.9			slope	3.11826							12.4			slope	3.1505
	11.8			primer E	2.09263							12.3			primer E	2.07687
	14.3	14.3667										15	15.0667		primer E (pRSF)	2.07687	~2.08
	14.4											15.1
	14.4											15.1
	GYR			Dilutions (x)	Ct							GYR			Dilutions (x)	Ct
	13.9	13.8667		10	13.867							12.3	12.2333		10	12.23
	13.8			100	17.267							12.2			100	15.8
	13.9			1000	20.867							12.2			1000	19.167
	17.3	17.2667										15.9	15.8
	17.2											15.8
	17.3			slope	3.50056							15.7			slope	3.46832
	20.8	20.8667		primer E	1.93049							19.1	19.1667		primer E	1.94234
	20.9											19.2			primer E (GYR)	1.93641	~1.94
	20.9											19.2
