## Supplementary material for "Long-Term Persistence of Plasmids Targeted by CRISPR Interference in Bacterial Populations": https://drive.google.com/file/d/1st1lSLlluNDIstWJpfkxvMOhVLcVzrZ6/view?usp=sharing: qPCR_pG8.xlsx

### Sheet: Sheet1
qPCR pG8
Transformation
	delta_C			Primer calibration
SAMPLES	Bla	Gyr		Bla	Gyr	Gyr/Bla	PCN	ST DEV
CRISPR ON	21.7	19.7		3.40683e+06	467406	0.137197	0.18361	0.0584477
CRISPR ON	22.7	21.7		6.81367e+06	1.75913e+06	0.258176
CRISPR ON	24.8	22.9		2.92108e+07	3.89636e+06	0.133388
CRISPR ON	22.1	20.3		4.49534e+06	695625	0.154743
CRISPR ON	21.5	20.3		2.96582e+06	695625	0.234547
CRISPR OFF	15.4	24.2		43237.6	9.22151e+06	213.275	232.951	45.7168
CRISPR OFF	14	23.1		16384	4.44857e+06	271.519
CRISPR OFF	17.8	26.4		228210	3.96247e+07	173.633
CRISPR OFF	12.3	21.4		5042.77	1.44197e+06	285.949
CRISPR OFF	16.5	25.4		92681.9	2.04251e+07	220.378
CRISPR ON reseed
	delta_C			Primer calibration
SAMPLES	Bla	Gyr		Bla	Gyr	Gyr/Bla	PCN	ST DEV
IND	17.6	16.1		198668	43013.8	0.216511	0.131308	0.0525876
IND	14.4	11.4		21618.8	1909.59	0.0883299
IND	14.4	11.9		21618.8	2659.75	0.123029
IND	16.7	14.5		106464	14897.9	0.139934
IND	18.6	15.8		397336	35258.8	0.088738
Ab	13.7	22.3		13307.9	2.61805e+06	196.729	244.507	52.1434
Ab	5.3	13.4		39.3966	7186.93	182.425
Ab	9.1	18.1		548.748	161887	295.011
Ab	9.8	18.8		891.444	257438	288.788
Ab	13.3	22.3		10085.5	2.61805e+06	259.585
CRISPR OFF reseed
	delta_C			Primer calibration
SAMPLES	Bla	Gyr		Bla	Gyr	Gyr/Bla	PCN	ST DEV
IND	14.5	13.9		23170.5	10010.2	0.432025	0.335152	0.150163
IND	14.2	13.1		18820.3	5891.19	0.313023
IND	14.4	13.4		21618.8	7186.93	0.332438
IND	16.2	13.5		75281.1	7679.33	0.102009
IND	14.3	13.9		20171.1	10010.2	0.496267
Ab	5.3	13.4		39.3966	7186.93	182.425	235.519	63.7087
Ab	6.3	15		78.7932	20750.4	263.352
Ab	4.9	13.8		29.8571	9368.37	313.774
Ab	12.1	20.3		4389.98	695625	158.457
Ab	13.3	22.3		10085.5	2.61805e+06	259.585
