## Supplementary material for "Long-Term Persistence of Plasmids Targeted by CRISPR Interference in Bacterial Populations": https://drive.google.com/file/d/1st1lSLlluNDIstWJpfkxvMOhVLcVzrZ6/view?usp=sharing: qPCR_pRSFG8.xlsx

### Sheet: Sheet1
qPCR pRSFG8
Transformation				Primer efficiency
SAMPLE	pRSFG8	GYR		pRSFG8	GYR	GYR/pRSFG8	PCN	ST DEV
CRISPR ON	11.9	13.1		6094.72	5891.19	0.966605	0.713961	0.267021
CRISPR ON	13.2	14.4		15792	13942.6	0.882895
CRISPR ON	12.6	13.1		10176.5	5891.19	0.578901
CRISPR ON	12.2	13.2		7592.29	6294.81	0.829106
CRISPR ON	14.8	14.6		50972.7	15918.6	0.312297
CRISPR OFF	6.2	14.1		93.7546	11428.9	121.902	119.499	21.3812
CRISPR OFF	6.5	14.3		116.792	13048.6	111.726
CRISPR OFF	7.9	15.5		325.612	28901.9	88.7619
CRISPR OFF	6.4	14.4		108.544	13942.6	128.452
CRISPR OFF	6.4	14.6		108.544	15918.6	146.656
1 reseed CRISPR ON				Primer efficiency
SAMPLE	pRSFG8	GYR		pRSFG8	GYR	GYR/pRSFG8	PCN	ST DEV
IND	13.2	13.9		15792	10010.2	0.633881	0.394274	0.301482
IND	14.9	15.4		54845.8	27048.7	0.493177
IND	16.7	14.1		204955	11428.9	0.0557631
Ab	6.1	13.7		87.1337	8767.66	100.623	106.092	10.0835
Ab	6.2	13.8		93.7546	9368.37	99.9243
Ab	6.7	14.6		135.215	15918.6	117.728
1 reseed CRISPR OFF				Primer efficiency
SAMPLE	pRSFG8	GYR		pRSFG8	GYR	GYR/pRSFG8	PCN	ST DEV
IND	12.1	13.4		7056.13	7186.93	1.01854	0.849954	0.524077
IND	15.4	15		79099.8	20750.4	0.262332
IND	13.7	15.5		22775.5	28901.9	1.26899
Ab	5.8	13.4		69.9467	7186.93	102.749	102.755	8.58712
Ab	6.1	13.6		87.1337	8205.47	94.171
Ab	7.5	15.4		242.927	27048.7	111.345
